# Distinct evolutionary trajectories of two integration centres, the central complex and mushroom bodies, across Heliconiini butterflies

**DOI:** 10.1101/2025.05.02.651904

**Authors:** Max S. Farnworth, Yi Peng Toh, Theodora Loupasaki, Elizabeth A. Hodge, Basil el Jundi, Stephen H. Montgomery

## Abstract

Neural circuits have evolved to produce cognitive processes that facilitate a species’ variable behavioural repertoire. Underlying this variation are evolutionary forces, such as selection, that operate on changes to circuitry against a background of constraints. The interplay between selection and potentially limiting constraints determine how circuits evolve. Understanding how this process operates requires an evolutionary framework that facilitates comparative analysis of neural traits, within a clear behavioural and functional context. We leverage a large radiation of Heliconiini butterflies to examine how selection shapes the evolution of the central complex and the mushroom bodies, two integration centres in the insect brain involved in spatial navigation. Within the Heliconiini, one genus, *Heliconius*, performs systematic spatial foraging and navigation to exploit specific plants as a source of pollen, a novel dietary resource. Closely related genera within Heliconiini lack this dietary adaptation, and are more vagrant foragers. The evolution of increased spatial fidelity in *Heliconius* has led to changes in brain morphology, and in specific learning and memory profiles, over a relatively short evolutionary time scale. Here, using a dataset of 41 species, we show that in contrast to a massive expansion of the mushroom bodies, the central complex and associated visual processing areas are strongly conserved in size and general architecture. We corroborate this by characterising patterns of fine anatomical conservation, including conserved patterns in dopamine and serotonin expression. However, we also identify a divergence in the expression of a neuropeptide, Allatostatin A, in the noduli, and in the numbers of GABA-ergic ellipsoid body ring neurons and their branching in the fan-shaped body, which are essential members of the anterior compass pathway. These differences match expectations of where evolutionary adaptability might occur inside the central complex network and provide rare examples of divergence of these circuits in a shallow phylogenetic context. We conclude that due to the contrasting volumetric conservation of the central complex and the massive volumetric differences in the mushroom bodies, their circuit logics must determine distinct responses to selection associated with divergent foraging behaviours.
