## Supplementary material for "Distinct evolutionary trajectories of two integration centres, the central complex and mushroom bodies, across Heliconiini butterflies": Table 2

### Sheet: Antibodies
Used antibodies and dyes
Antibody	Antigen	Clonality	Species	Order number	RRID	Company	Dilution	Specificity	Conservation	Conditions
anti-HRP	Horseradish Peroxidase	polyclonal	rabbit	P7899	AB_261181	Merck Sigma Aldrich	1:5000	"Antiserum is determined to be immunospecific by immunoelectrophoresis (IEP), against purified and crude horseradish peroxidase." "Identity and purity of the antibody is established by immunoelectrophoresis." https://www.sigmaaldrich.com/GB/en/specification-sheet/SIGMA/P7899	https://www.pnas.org/doi/abs/10.1073/pnas.79.8.2700	as in text
anti-acTUB	Acetylated Tubulin	monoclonal	mouse	T7451	AB_609894	Merck Sigma Aldrich	1:100	"The antibody recognizes an epitope located on the α3 isoform of Chlamydomonas axonemal α-tubulin, within four residues of Lys40 when this amino acid is acetylated. A sequence very similar to the one detected by the antibody in Chlamydomonas is found in the majority of α-tubulins, but the corre­sponding region is markedly divergent in some α-tubulin isoforms from chicken, Drosophila, and yeast." …	"The antibody has been used to detect acetylated α-tubulins from many organisms including protista, plants, invertebrates, and vertebrates." https://www.sigmaaldrich.com/GB/en/product/sigma/t7451?srsltid=AfmBOorlhuM1jH_K4hmAJZQTfVM0mg_wece3f9yNUtFQop_-8VyS1kmv	as in text
anti-Synorf1 (Batch 68 ug/ml)	Synapsin	monoclonal	mouse	3C11	AB_528479	DSHB	1:20	"purified by glutathione affinity." https://dshb.biology.uiowa.edu/3C11-anti-SYNORF1 ; references in https://onlinelibrary.wiley.com/doi/full/10.1002/cne.23993	https://onlinelibrary.wiley.com/doi/full/10.1002/cne.23993	as in text
anti-FASII (Batch 30 μg/ml)	fasciclin II (Manduca sexta)	monoclonal	mouse	fasciclin II 2F5	AB_10805878	DSHB	1:20	https://www.sciencedirect.com/science/article/pii/0012160688903442?via%3Dihub	https://www.sciencedirect.com/science/article/pii/0012160688903442?via%3Dihub and https://www.cell.com/cell/fulltext/0092-8674(87)90072-9	as in text
anti-GAD	GAD 65 and 67 isoforms	polyclonal	rabbit	G5163	AB_477019	Merck Sigma Aldrich	1:500	see Antibody Enhanced Validation https://www.sigmaaldrich.com/GB/en/product/sigma/g5163?srsltid=AfmBOoooefMVpA4v68DD5X8zG6WrrEj_thCkdNVJhNhy4Cq68IGDBSjM ; see descriptions in https://onlinelibrary.wiley.com/doi/full/10.1002/cne.25062	https://onlinelibrary.wiley.com/doi/full/10.1002/cne.24497	as in text
anti-TH	Tyrosine hydroxylase	polyclonal	rabbit	AB152	AB_390204	Millipore	1:200	"affinity chromatography"; "Routinely evaluated by Western Blot on PC12 lysates"; "Anti-Tyrosine Hydroxylase Antibody detects level of TH and has been published and validated for use in ELISA, IF, IH, IH(P), IP and WB"; https://www.sigmaaldrich.com/GB/en/product/mm/ab152	https://onlinelibrary.wiley.com/doi/abs/10.1002/cne.25151	as in text
anti-5-HT	Serotonin (5-HT)	polyclonal	rabbit	20080	AB_572263	Immunostar	1:400	https://onlinelibrary.wiley.com/doi/full/10.1002/cne.25529 ; "Staining is completely eliminated by pretreatment of the diluted antibody with 25 ug of serotonin/BSA. Cross reactivity of Serotonin antisera was examined. With 5µg, 10µg and 25µg amounts the following substances did not react with Serotonin antisera diluted 1/20,000 using the Bn-SA/HRP labeling method: 5-hydroxytryptophan, 5-hydroxyin…	https://onlinelibrary.wiley.com/doi/full/10.1002/cne.25529	brains fixed in 2% Zinc-Formaldehyde, otherwise as in text
anti-Allatostatin-A	Allatostatin A (Diploptera punctata A-type Dip-allatostatin I, APSGAQRLYGFGL amide)	polyclonal	rabbit	ABD-062	NA; https://www.jenabioscience.com/proteins/detection-analysis/antibodies/neurobiology-antibodies/abd-062-anti-a-ast	Jena Bioscience	1:500	"The Dip-AST serum displays no cross-reactivity with corazonin, CCAP, FMRF amide, leucomyosuppression, locustatachykinin II, M1, perisulfakinin, and proctolin as tested by non-competitive ELISA (Viztum et.al. 1996). These antiserum recognized all A-ASTs that share a -YXFGLamide core (Kreissl et al. 2010, Polanska et al. 2012)." https://www.jenabioscience.com/proteins/detection-analysis/antibodies…	https://onlinelibrary.wiley.com/doi/abs/10.1002/cne.22343	as in text
anti-mouse-Cyanine-2	mouse antigen	polyclonal	goat	115-225-146	AB_2307343	Jackson Immunoresearch	1:100	standard procedures for secondary antibodies	NA	as in text
anti-mouse-Cyanine-3	mouse antigen	polyclonal	goat	115-165-003	AB_2338680	Jackson Immunoresearch	1:100	standard procedures for secondary antibodies	NA	as in text
anti-rabbit-Cyanine-2	rabbit antigen	polyclonal	goat	111-225-144	AB_2338021	Jackson Immunoresearch	1:100	standard procedures for secondary antibodies	NA	as in text
anti-rabbit-Cyanine-3	rabbit antigen	polyclonal	goat	111-165-144	AB_2338006	Jackson Immunoresearch	1:100	standard procedures for secondary antibodies	NA	as in text
Dye	Order number	Company	Dilution	Conditions
DAPI	D9542	Merck Sigma Aldrich	1:1000	45 min incubation after secondary antibody; dilution in water

### Sheet: Data Sources
Fig	Content	File Types	Subfolder/File name
Fig 1	Neuropil segmentations	Label file	Files_Fig1
Fig 4	Dryas iulia raw file	Tif Files	Files_Fig4
Fig 4	Heliconius erato raw file	Tif Files	Files_Fig4
Fig 4	Dryas iulia 3D segmentations	Label file	Files_Fig4
Fig 4	Heliconius erato 3D segmentations	Label file	Files_Fig4
Fig 5	bulk injections (whole brain and CX)	Tif Files	Files_Fig5
Fig 6	Dryas iulia anti-TH anti-FasII	Tif files	Files_Fig6
Fig 6	Dryas iulia anti-TH anti-FasII no 2	Tif files	Files_Fig6
Fig 6	Dryas iulia anti-TH anti-FasII no 3 (single slices)	Tif files	Files_Fig6
Fig 6	Heliconius erato anti-TH anti-FasII	Tif files	Files_Fig6
Fig 6	Heliconius erato anti-TH anti-FasII no 2	Tif files	Files_Fig6
Fig 6	Dryas iulia anti-5-HT (single slices)	Tif files	Files_Fig6
Fig 6	Heliconius melpomene anti-5-HT (single slices)	Tif files	Files_Fig6
Fig 6	Dryas iulia anti-FasII anti-HRP	Tif files	Files_Fig6
Fig 6	Heliconius erato anti-FasII anti-HRP	Tif files	Files_Fig6
Fig 7	Dryas iulia anti-GAD	Tif files	Files_Fig7
Fig 7	Heliconius melpomene anti-GAD	Tif files	Files_Fig7
Fig 7	Dryas iulia anti-GAD 3D segmentations	Label file	Files_Fig7
Fig 7	Heliconius melpomene anti-GAD 3D segmentations	Label file	Files_Fig7
Fig 8	Heliconius melpomene anti-AST-A	Tif Files	Files_Fig8
Fig 8	Heliconius melpomene anti-AST-A no 2 (single slices)	Tif Files	Files_Fig8
Fig 8	Heliconius doris anti-AST-A (single slices)	Tif Files	Files_Fig8
Fig 8	Heliconius doris anti-AST-A no 2 (single slices)	Tif Files	Files_Fig8
Fig 8	Heliconius erato anti-AST-A (single slices)	Tif Files	Files_Fig8
Fig 8	Heliconius erato anti-AST-A no 2 (single slices)	Tif Files	Files_Fig8
Fig 8	Dione juno anti-AST-A (single slices)	Tif Files	Files_Fig8
Fig 8	Dione juno anti-AST-A no 2 (single slices)	Tif Files	Files_Fig8
Fig 8	Dryas iulia anti-AST-A	Tif Files	Files_Fig8
Fig 8	Dryas iulia anti-AST-A no 2 (single slices)	Tif Files	Files_Fig8
Fig 8	Dryas iulia anti-AST-A no 3 (single slices)	Tif Files	Files_Fig8
Fig S4	Heliconius erato GAD (single slices)	Tif Files	Files_FigS4
Fig S4	Eueides isabella GAD (single slices)	Tif Files	Files_FigS4
Fig S4	Heliconius erato 5-HT	Tif Files	Files_FigS4
Fig S4	Eueides isabella 5-HT (single slices)	Tif Files	Files_FigS4
Fig S5	Dryas iulia GAD bulb	Tif Files	Files_FigS5
Fig S5	Dryas iulia GAD bulb no 2	Tif Files	Files_FigS5
Fig S5	Heliconius melpomene GAD bulb	Tif Files	Files_FigS5
Fig S5	Heliconius melpomene GAD bulb no 2	Tif Files	Files_FigS5
